# PHENOTYPIC CHARACTERIZATION OF TWO NOVEL CELL LINE MODELS OF CASTRATION RESISTANT PROSTATE CANCER

**DOI:** 10.1101/2021.07.04.450352

**Authors:** Michael C. Haffner, Akshay Bhamidipati, Harrison K. Tsai, David M. Esopi, Ajay M. Vaghasia, Jin-Yih Low, Radhika A. Patel, Gunes Guner, Minh-Tam Pham, Nicole Castagna, Jessica Hicks, Nicolas Wyhs, Ruedi Aebersold, Angelo M. De Marzo, William G. Nelson, Tiannan Guo, Srinivasan Yegnasubramanian

**Affiliations:** Divisions of Human Biology and Clinical Research, Fred Hutchinson Cancer Research Center, Seattle, WA, USA; Department of Pathology, University of Washington, Seattle, WA, USA; Department of Pathology, Johns Hopkins University School of Medicine, Baltimore, MD, USA; Sidney Kimmel Comprehensive Cancer Center, Johns Hopkins University School of Medicine, MD, Baltimore, USA; Department of Pathology, Brigham and Women’s Hospital, Boston, MA, USA; Hacettepe University Faculty of Medicine, Department of Pathology, Ankara, Turkey; Department of Biology, Institute of Molecular Systems Biology, ETH, Zürich, Switzerland; Faculty of Science, University of Zürich, Zürich. Switzerland; Department of Urology, James Buchanan Brady Urological Institute, Johns Hopkins University School of Medicine, Baltimore, MD, USA; Institute of Basic Medical Sciences, Westlake Institute for Advanced Study, Hangzhou, Zhejiang Province, China

**Keywords:** Cell line models, castration resistance, androgen signaling, xenograft

## Abstract

**BACKGROUND:** Resistance to androgen deprivation therapies is a major driver of mortality in advanced prostate cancer. Therefore, there is a need to develop new pre-clinical models that allow the investigation of resistance mechanisms and the assessment of drugs for the treatment of castration resistant prostate cancer.

**METHODS:** We generated two novel cell line models (LAPC4-CR and VCaP-CR) which were derived by passaging LAPC4 and VCaP cells *in vivo* and *in vitro* under castrate conditions. We performed detailed transcriptomic (RNA-seq) and proteomic analyses (SWATH-MS) to delineate expression differences between castration-sensitive and castration-resistant cell lines. Furthermore, we characterized the *in vivo* and *in vitro* growth characteristics of the novel cell line models.

**RESULTS:** The two cell line derivatives LAPC4-CR and VCaP-CR showed castration resistant growth *in vitro* and *in vivo* which was only minimally inhibited by AR antagonists, enzalutamide and bicalutamide. High-dose androgen treatment resulted in significant growth arrest of VCaP-CR but not in LAPC4-CR cells. Both cell lines maintained AR expression, but exhibited distinct expression changes on the mRNA and protein level. Integrated analyses including data from LNCaP and the previously described castration resistant LNCaP-abl cells revealed an expression signature of castration resistance.

**CONCLUSIONS:** The two novel cell line models LAPC4-CR and VCaP-CR and their comprehensive characterization on the RNA and protein level represent important resources to study the molecular mechanisms of castration resistance.
