## Supplementary Table 1 for "PHENOTYPIC CHARACTERIZATION OF TWO NOVEL CELL LINE MODELS OF CASTRATION RESISTANT PROSTATE CANCER"

### Sheet: Sheet1
Supplementary Table 1. Summary of characteristics of cell lines used in this study.
	LNCaP	LNCaP-abl	LAPC4	LAPC4-CR	VCaP	VCaP-CR
Phenotype	androgen dependent	castration resistant	androgen dependent	castration resistant	androgen dependent	castration resistant
Population doubling time	~ 36 h	~ 40 h	~ 32 h	~ 50 h	~ 50 h	~ 60 h
Growth media condition	RPMI + 10% FBS	RPMI + 10% CSS	IMDM + 10% FBS	RPMI + 10% CSS + B27	DMEM + 10% FBS	RPMI + 10% CSS + B27
AR status	expressed/ not amplified	expressed/ not amplified	expressed/ not amplified	expressed/ not amplified	expressed/ amplified	expressed/ amplified
PTEN status	Intact	Intact	Intact	Intact	Intact	Intact
RB1 status	Intact	Intact	Intact	Intact	Intact	Intact
p53 status	wild type	wild type	mutated (R175H)	mutated (R175H)	mutated (R248W)	mutated (R248W)
TMPRSS2 ERG rearrangement status	negative	negative	negative	negative	positive	positive
NE marker expression	negative	negative	negative	negative	positive	positive
FBS, fetal bovine serum: CSS, charcoal stripped fetal bovine serum;
