## Supplementary Table 2 for "PHENOTYPIC CHARACTERIZATION OF TWO NOVEL CELL LINE MODELS OF CASTRATION RESISTANT PROSTATE CANCER"

### Sheet: IHC
Supplementary Table 2. Antibodies used in the study
Target	Source	Catalog Number	Dilution	Application
PTEN	Cell signalling	9188	1:100	IHC
P-Akt	Cell signalling	4060	1:100 overnight	IHC
cMYC	Abcam	AB32072	1:400	IHC
RB	Cell signalling	9309	1:15000	IHC
P53	Roche	760-2542	"ready to use"	IHC
AR	Cell signalling	5153	1:400	IHC
NKX3.1	UMBC (Dr. Bieberich)	NA	1:1000	IHC
GR	Cell signalling	12041	1:100	IHC
ERG	Roche	790-4576	"ready to use"	IHC
FOXA1	Abcam	AB23738	1:1600	IHC
Synaptophysin	Becton Dickinson	611880	1:200	IHC
Chromagranin A	Millipore	MA5268	1:6000	IHC
beta-actin	Cell signalling	4967S	1:1000	Western blot
AR	Millipore	06-680	1:300	Western blot
Phospho-p44/42 MAPK (Erk1/2) (Thr202/Tyr204)	Cell signalling	4370S	1:1000	Western blot
Phospho-Akt (Ser473)	Cell signalling	4060S	1:1000	Western blot
