## Supplementary Table 3 for "PHENOTYPIC CHARACTERIZATION OF TWO NOVEL CELL LINE MODELS OF CASTRATION RESISTANT PROSTATE CANCER"

### Sheet: Sheet1
Supplementary Table 3. Differentially expressed genes in cell line models
LNCaP-abl UP	LNCaP-abl DOWN		LAPC4-CR UP	LAPC4-CR DOWN		VCaP-CR UP	VCaP-CR DOWN
OPRK1	KLK3		GRIN2A	PRAC		PI15	HIST1H2BH
PREX1	KLK2		EPB41L3	C11orf92		DOCK10	CRISP3
DOCK10	ETV1		MUC1	KIF5C		FAM133A	KLK3
OR51E2	DSC2		CEACAM6	GDF15		NAP1L3	HLA-DMB
IGFBP3	CBLN2		B3GALT5	TMPRSS2		LUM	GDF15
HMGCS2	PEG3AS		AC093283.3-1	SEMA6B		CRISPLD1	CYP4F8
LRRTM3	HIST1H2BG		LRP1B	FN1		CCL2	LGALS3BP
VAV3	HIST1H2AE		S100A6	HPGD		TMEFF2	GPR126
MPP1	PMEPA1		HOXB2	KLK3		IGF2	ADAMTS1
AMOTL1	LDHB		CHST1	SEMA3A		TSPAN8	AGTR1
TMSB4X	PTGFR		ARMCX3	AMOTL1		AMIGO2	AMACR
PMP22	EEF1A2		LONRF2	ZBTB16		GRIA2	STAT6
MYLK	AZGP1		TUB	RGS7BP		TRIM2	GPR116
SERPINI1	HIST1H2AB		ARHGEF10	SPON2		GPR149	NPY
NDP	SLC43A1		MXRA5	LRRN1		MEP1A	ADRA2A
PCDH11X	SPON2		ATP8A2	ENPP1		RAB25	TRPM8
NR3C1	FKBP10		C4orf18	KLK2		B3GALT5	KCNH8
FLRT3	HIST1H3I		C20orf42	LEPREL1		GPR110	ATRNL1
WNT5A	C18orf4		GPR56	CRISP3		GDAP1	MGP
PAGE1	TMEFF2		IGFBP5	HOMER2		PCDH19	ADRB2
SHH	GALNT7		SLC7A2	TMEFF2		CHGA	NMRAL1
SDCBP2	EPHA3		HOXB3	SLC44A4		CDH3	GREM1
CCDC80	PDE10A		PRODH	KLF9		NOV
MATN2	NETO1		ID1	SLC16A3		GNE
TNC	TMEM205		HUNK	PEG3AS		SLC7A14
ABP1	SLC4A4		MUCL1	PDE10A		PIK3R1
PDIA2	MSN		HOXB5	CA4		PLEKHG4B
DAB1	GPR158		DEGS2	MAP1B		NRXN1
UGT2B17	SYT4		HOXB9	ABCC4		PLOD2
NNT	GNAI1		CTSC	ANGPTL4
PLA2G2A	ADAM7		FSIP2	ROR1
HSPB8	LAMB2		FGF12	PPP1R1B
CLU	KCNN2		HOXB8	FKBP10
C5orf23	GDF15		DPYSL3	ASRGL1
MID1	FAM65B		KIAA1324	FLRT3
SLC7A5	AFF3		MBNL2	FREM3
OR51F1	HIST1H3A		TSHZ3	MME
ID1	ZBTB16		ARSD	KCNK13
CNTNAP4	KLHL1		CEACAM5	BCHE
PDZK1IP1	EPHA6		HOP	RAB34
ODZ2	KIF1A		AYTL1	STXBP6
TSHZ3	ZNF43		FREM2	SDC2
TMC5	FUCA2		HOXB6	DPP4
DENND2D	GAL		TMLHE	KLK4
FAM55A	TWIST1		ABCG2	ENSG00000208844
GBP3	H2AFY2		AC008174.2-1	STEAP4
DBNDD2	BMPR1B		IGFBP3	ST7
NPR3	AADAT		WSCD1	HOXB13
LRRN1	ST6GALNAC1		RAB27B	GJA1
CD200	TNFRSF19		ID3	NFIB
LNX1	PPP3CA		PDLIM1	LPL
MAGEA4	MMP16		FAM5C	MKX
CCDC85A	PXDN		OSMR	GSTP1
SYTL2	PTPRM		OAS1	NBL1
ABCA1	DSG2		FAM109B	SOCS2
CIB2	SLC45A3		CYP2J2	MMP13
HOXA13	BCHE		ADCY8	FAM43A
BCAT1	NKX3-1		PTPRU	CTXN3
DST	KLK4		NR4A2	ADAMTS1
C3orf52	ENSG00000202314		SORBS1	CKB
GRIN2C	MAF		AC093283.3-2	TRIB2
ACPP	ENSG00000209042		PREX1	SERPINE2
NAPEPLD	PRAC		NETO1	PTPRG
AGPAT9	ALDH1A3			UGT2B28
IL1RN	MARCKS			PLOD2
TSPAN7	NCAM2			TRPC3
C5orf42	ROBO1			ZNF385B
HTATIP2				TUBA1A
ARHGEF3				SLIT2
TMEM144				PDK4
ECHDC1				GPR158
VWA2				JDP2
TPBG				FSTL5
KIF26B
TGM6
GOLIM4
SELENBP1
RASSF8
CTAG2
RNF160
SERPINH1
NLGN4X
MANEA
MAST4
S100A10
LYPD6B
C4orf18
TIAM2
