## Supplementary Table 4 for "PHENOTYPIC CHARACTERIZATION OF TWO NOVEL CELL LINE MODELS OF CASTRATION RESISTANT PROSTATE CANCER"

### Sheet: Sheet1
Supplementary Table 4. AR regulation of gene shown in Table 1 with significant differential expression in at least 2 cell line pairs. Genes with adjusted P-value <0.05 are bolded.
GENES UP IN CR LINES
	adj P-value (DHT 16h)	logFC
PREX1	0.744579	-0.0543511
IGFBP3	0.46234	0.380138
ID1	0.0997425	-0.23544
TSHZ3	0.0459779	-0.43152
C4orf18	0.00540891	-0.64705
DOCK10	0.720316	0.125689
B3GALT5	0.548863	0.0830106
GENES DOWN IN CR LINES
	adj P-value (DHT 16h)	logFC
KLK3	3.50105e-06	1.96275
GDF15	0.749588	0.373056
KLK2	3.50105e-06	3.47705
PEG3AS	None	None
SPON2	0.0373241	0.26501
FKBP10	0.766501	-0.203101
TMEFF2	0.00226606	0.713054
PDE10A	0.093306	0.304923
GPR158	1.02745e-05	1.41474
ZBTB16	0.000226459	1.50852
BCHE	0.00456721	-0.576857
KLK4	3.65397e-06	1.83086
PRAC	0.0296201	-0.351464
CRISP3	0.44387	-0.128495
ADAMTS1	0.00222331	0.513615
Androgen regulated genes (16 h post DHT treatment) were derived from Wang et al., Cell 2009
