## Supplementary Table 6 for "PHENOTYPIC CHARACTERIZATION OF TWO NOVEL CELL LINE MODELS OF CASTRATION RESISTANT PROSTATE CANCER"

### Sheet: Sheet1
Supplementary Table 6. Geneset enrichment analyses on castration resistant cell line models.
Cell line	Gene set	Group	P-value
LNCaP-abl UP	glycoprotein	SP_PIR_KEYWORDS	0.045													GO term	p-value
	signal	SP_PIR_KEYWORDS	0.024													actin-binding	0.011
	cell adhesion	PANTHER GO-Slim Biological Process	0.019													phosphoprotein	0.01
	cell communication	PANTHER GO-Slim Biological Process	0.01													calcium	0.022
	guanyl-nucleotide exchange factor activity	PANTHER GO-Slim Molecular Function	0.044													cytoskeleton	0.037
	Rho guanyl-nucleotide exchange factor activity	GO molecular function complete	0.0344													alternative splicing	0.037
	basement membrane	GO cellular component	0.0474													protein binding	0.00131
	-> extracellular matrix	GO cellular component	0.00688													calcium ion binding	0.00217
	membrane	GO cellular component	0.0335													protein binding	0.00033
LNCaP-abl DOWN	signal	SP_PIR_KEYWORDS	0.0012													GO term	p-value
	glycoprotein	SP_PIR_KEYWORDS	0.001													protein binding	0.00033
	nucleosome core	SP_PIR_KEYWORDS	0.026													calcium ion binding	0.00217
	extracellular region	PANTHER GO-Slim Cellular Component	0.00466													phosphoprotein	0.01
	extracellular exosome	GO cellular component complete	0.011													actin-binding	0.011
																calcium	0.022
LAPC4-CR UP	embryonic skeletal system development	GOTERM_BP_FAT	0.0021													cytoskeleton	0.037
	skeletal system development	GOTERM_BP_FAT	0.0093													alternative splicing	0.037
	homeobox	SP_PIR_KEYWORDS	0.0078
	glycoprotein	SP_PIR_KEYWORDS	0.023
	digestive tract mesoderm development	PANTHER GO-Slim Biological Process	4.99e-05
	female gamete generation	PANTHER GO-Slim Biological Process	1.87e-06
	angiogenesis	PANTHER GO-Slim Biological Process	7.14e-07
	segment specification	PANTHER GO-Slim Biological Process	0.000684
	muscle organ development	PANTHER GO-Slim Biological Process	1.73e-05
	skeletal system development	PANTHER GO-Slim Biological Process	0.000679
	spermatogenesis	PANTHER GO-Slim Biological Process	0.0229
	nervous system development	PANTHER GO-Slim Biological Process	0.000354
	ectoderm development	PANTHER GO-Slim Biological Process	0.0146
	homeobox transcription factor	PANTHER Protein Class	0.00662
	embryonic skeletal system morphogenesis	GO biological process complete	0.0461
LAPC4-CR DOWN	glycoprotein	SP_PIR_KEYWORDS	2.2e-06
	signal	SP_PIR_KEYWORDS	4e-05
	secreted	SP_PIR_KEYWORDS	0.00049
	disulfide bond	SP_PIR_KEYWORDS	0.0012
	zymogen	SP_PIR_KEYWORDS	0.037
	carboxylic ester hydrolase	SP_PIR_KEYWORDS	0.048
	serine protease	SP_PIR_KEYWORDS	0.043
	heparin binding	SP_PIR_KEYWORDS	0.042
	extracellular matrix	SP_PIR_KEYWORDS	0.041
	protease	SP_PIR_KEYWORDS	0.038
	fertilization	PANTHER GO-Slim Biological Process	0.0121
	angiogenesis	PANTHER GO-Slim Biological Process	0.0118
	peptidase inhibitor activity	PANTHER GO-Slim Molecular Function	0.0185
	receptor binding	PANTHER GO-Slim Molecular Function	0.00304
	extracellular region	PANTHER GO-Slim Cellular Component	1.8e-07
	protease inhibitor	PANTHER Protein Class	0.0343
	signaling molecule	PANTHER Protein Class	0.000436
	chemorepellent activity	GO molecular function complete	0.00715
	sulfur compound binding	GO molecular function complete	0.0246
	response to endogenous stimulus	GO biological process complete	0.0156
	regulation of multicellular oganismal process	GO biological process complete	0.00248
	regulation of developmental process	GO biological process complete	0.0221
	regulation of biological quality	GO biological process complete	0.0283
	single-organism cellular process	GO biological process complete	0.0328
	proteinaceous extracellular matrix	GO cellular component complete	0.00326
	extracellular space	GO cellular component complete	0.00101
	extracellular exosome	GO cellular component complete	0.0491
VCaP-CR UP	glycoprotein	SP_PIR_KEYWORDS	0.00026
	signal	SP_PIR_KEYWORDS	0.00054
	heart development	PANTHER GO-Slim Biological Process	0.0252
	cell-cell adhesion	PANTHER GO-Slim Biological Process	0.0421
	cell communication	PANTHER GO-Slim Biological Process	0.0034
	receptor binding	PANTHER GO-Slim Molecular Function	0.000813
	extracellular matrix	PANTHER GO-Slim Cellular Component	0.0209
	signaling molecule	PANTHER Protein Class	0.00219
VCaP-CR DOWN	disulfide bond	SP_PIR_KEYWORDS	0.00012
	signal	SP_PIR_KEYWORDS	0.0015
	glycoprotein	SP_PIR_KEYWORDS	0.0034
	secreted	SP_PIR_KEYWORDS	0.0055
	regulation of vasoconstriction	PANTHER GO-Slim Biological Process	0.00512
	immune response	PANTHER GO-Slim Biological Process	0.039
	developmental process	PANTHER GO-Slim Biological Process	0.0193
	cell communication	PANTHER GO-Slim Biological Process	0.00283
	G-protein couple receptor activity	PANTHER GO-Slim Molecular Function	0.00168
	extracellular region	PANTHER GO-Slim Cellular Component	0.00234
	G-protein coupled receptor	PANTHER Protein Class	0.0233
	bradykinin receptor binding	GO molecular function complete	0.0117
	norepinephrine binding	GO molecular function complete	0.0208
	epinephrine binding	GO molecular function complete	0.0468
ALL CR UP	actin-binding	SP_PIR_KEYWORDS	0.011
	phosphoprotein	SP_PIR_KEYWORDS	0.01
	calcium	SP_PIR_KEYWORDS	0.022
	cytoskeleton	SP_PIR_KEYWORDS	0.037
	alternative splicing	SP_PIR_KEYWORDS	0.037
	protein binding	PANTHER GO-Slim Molecular Function	0.00131
	calcium ion binding	GO molecular function complete	0.00217
	protein binding	GO molecular function complete	0.00033
ALL CR DOWN	NONE
LNCaP-abl LAPC4-CR UP	actin-binding	SP_PIR_KEYWORDS	0.014
	developmental process	PANTHER GO-Slim Biological Process	0.00062
	cell communication	PANTHER GO-Slim Biological Process	0.00466
	protein binding	PANTHER GO-Slim Molecular Function	0.00718
	actin family cytoskeletal protein	PANTHER Protein Class	0.0378
	actin binding	GO molecular function complete	0.0124
	calcium ion binding	GO molecular function complete	0.00501
	neuron differentiation	GO biological process complete	0.0453
	regulation of cell differentiation	GO biological process complete	0.0347
	anatomical structure morphogenesis	GO biological process complete	0.0256
	regulation of multicellular organismal process	GO biological process complete	0.0359
	cell cortex	GO cellular component complete	0.0302
	extracellular region part	GO cellular component complete	0.0426
LNCaP-abl LAPC4-CR DOWN	glycoprotein	SP_PIR_KEYWORDS	0.031
	disulfide bond	SP_PIR_KEYWORDS	0.02
	system development	PANTHER GO-Slim Biological Process	0.0269
	transport	PANTHER GO-Slim Biological Process	0.0131
	extracellular region	PANTHER GO-Slim Cellular Component	0.0132
	drug binding	GO molecular function complete	0.000592
	single-organism cellular process	GO biological process complete	0.0006
	membrane region	GO cellular component complete	0.0233
	plasma membrane part	GO cellular component complete	0.00935
LNCaP-abl VCaP-CR UP	NONE
LNCaP-abl VCaP-CR DOWN	NONE
LAPC4-CR VCaP-CR UP	developmental process	PANTHER GO-Slim Biological Process	0.0126
	cell communication	PANTHER GO-Slim Biological Process	0.04
	S100 protein binding	GO molecular function complete	0.00947
	cell leading edge	GO cellular component complete	0.0143
	cell periphery	GO cellular component complete	0.0134
	membrane	GO cellular component complete	0.0413
LAPC4-CR VCaP-CR DOWN	glycoprotein	SP_PIR_KEYWORDS	0.00066
	signal	SP_PIR_KEYWORDS	0.0078
	disulfide bond	SP_PIR_KEYWORDS	0.0084
	secreted	SP_PIR_KEYWORDS	0.038
	reproduction	PANTHER GO-Slim Biological Process	0.0441
	cell communication	PANTHER GO-Slim Biological Process	0.00203
	enzyme inhibitor activity	PANTHER GO-Slim Molecular Function	0.0189
	extracellular matrix	PANTHER GO-Slim Cellular Component	0.0182
	extracellular region	PANTHER GO-Slim Cellular Component	0.00102
	extracellular matrix	GO cellular component complete	0.0208
